# Single-cell multiomics of neuron activation reveals context-specific genetics of brain disorders

**DOI:** 10.1101/2025.02.17.638682

**Authors:** Lifan Liang, Siwei Zhang, Zicheng Wang, Hanwen Zhang, Chuxuan Li, Christina Thapa, Emily K. Oh, David Sirkin, Xiaotong Sun, Alexandra Barishman, Ada McCarroll, Alexandra C. Duhe, Sheng Qian, Xiaoyuan Zhong, Brendan Jamison, Whitney Wood, Alena Kozlova, Zhiping P. Pang, Alan R. Sanders, Xin He, Jubao Duan

**Affiliations:** Department of Human Genetics, The University of Chicago, Chicago, IL 60637, USA; Center for Psychiatric Genetics, Endeavor Health Research Institute, Evanston, IL 60201, USA; Graduate Group in Genomics and Computational Biology, Perelman School of Medicine, University of Pennsylvania, Philadelphia, PA 19104, USA; Department of Neuroscience and Cell Biology, Child Health Institute of New Jersey, Rutgers Robert Wood Johnson Medical School, New Brunswick, NJ 08901, USA; Department of Psychiatry and Behavioral Neuroscience, The University of Chicago, Chicago, IL 60637, USA

## Abstract

Most causal variants for neuropsychiatric disorders (NPD) remain unknown. A major hurdle is that disease variants may act in specific contexts, such as during neuronal activation, which is difficult to study in vivo at the population level. We profiled single-nucleus neuron-activation multiomics in human induced pluripotent stem cell (iPSC)-derived neurons from 100 donors, revealing the NPD-relevant transcriptomic/epigenomic landscape of neuronal activation. We identified abundant genetic variants associated with activity-dependent gene expression (eQTL) and chromatin accessibility (caQTL), the latter explaining larger proportions of NPD heritability. Integrating multiomic data with genome-wide association studies (GWAS) further revealed NPD risk variants and genes with effects detected only upon stimulation, such as activity-dependent cholesterol metabolism. Our work highlights the power of cell stimulation to reveal context-specific “hidden” genetic effects.
