## Supplementary material for "Single-cell multiomics of neuron activation reveals context-specific genetics of brain disorders": Revised Supplementary Tables: Table_S23.cPeak and caQTL identified by tensorQTL in each cell type and time point.xlsx

### Sheet: 0hr_GABA
phenotype_id

### Sheet: 1hr_GABA
phenotype_id

### Sheet: 6hr_GABA
phenotype_id

### Sheet: 0hr_nmglut
phenotype_id

### Sheet: 1hr_nmglut
phenotype_id

### Sheet: 6hr_nmglut
phenotype_id

### Sheet: 0hr_npglut
phenotype_id

### Sheet: 1hr_npglut
phenotype_id

### Sheet: 6hr_npglut
phenotype_id
